# Chromatin compartment dynamics in a haploinsufficient model of cardiac laminopathy

**DOI:** 10.1101/555250

**Authors:** Alessandro Bertero, Paul A. Fields, Alec S. T. Smith, Andrea Leonard, Kevin Beussman, Nathan J. Sniadecki, Deok-Ho Kim, Hung-Fat Tse, Lil Pabon, Jay Shendure, William S. Noble, Charles E. Murry

## Abstract

Pathogenic mutations in A-type nuclear lamins cause dilated cardiomyopathy, which is postulated to result from dysregulated gene expression due to changes in chromatin organization into active and inactive compartments. To test this, we performed genome-wide chromosome conformation analyses (Hi-C) in human induced pluripotent stem cell-derived cardiomyocytes (hiPSC-CMs) with a haploinsufficient mutation for lamin A/C. Compared to gene-corrected cells, mutant hiPSC-CMs have marked electrophysiological and contractile alterations, with modest gene expression changes. While large-scale changes in chromosomal topology are evident, differences in chromatin compartmentalization are limited to a few hotspots that escape inactivation during cardiogenesis. These regions exhibit upregulation of multiple non-cardiac genes including *CACNA1A*, encoding for neuronal P/Q-type calcium channels. Pharmacological inhibition of the resulting current partially mitigates the electrical alterations. On the other hand, A/B compartment changes do not explain most gene expression alterations in mutant hiPSC-CMs. We conclude that global errors in chromosomal compartmentation are not the primary pathogenic mechanism in heart failure due to lamin A/C haploinsufficiency.

**Summary:** Bertero et al. observe that lamin A/C haploinsufficiency in human cardiomyocytes markedly alters electrophysiology, contractility, gene expression, and chromosomal topology. Contrary to expectations, however, changes in chromatin compartments involve just few regions, and most dysregulated genes lie outside these hotspots.

**Condensed title:** Genomic effects of lamin A/C haploinsufficiency
