## Supplemental Table 3 for "Chromatin compartment dynamics in a haploinsufficient model of cardiac laminopathy"

### Sheet: Alignment QC
Sample	Total pairs	Mapped pairs	% mapped pairs	Low MAPQ pairs	Multi-hit pairs	Singleton pairs	Reported pairs	% reported pairs
Mut r1	152977504	152096278	0.99424	46016397	0	9326424	96753457	0.632469
Mut r2	149607766	148812325	0.994683	45627465	0	9999347	93185513	0.622865
Corr.1 r1	146824714	146102084	0.995078	43942990	0	9583010	92576084	0.630521
Corr.1 r2	151077380	150378703	0.995375	46517921	0	9379592	94481190	0.625383
Corr.2 r1	144269401	143580037	0.995222	44061172	0	9058598	90460267	0.627023
Corr.2 r2	155779842	155014333	0.995086	47929300	0	9541998	97543035	0.62616

### Sheet: Valid pairs QC
Sample	Valid pairs	FF pairs	RR pairs	RF pairs	FR pairs	% FF	% RR	% RF	% FR	Unique valid pairs	% unique valid pairs	Trans	% trans	Cis	% cis	Cis (<20 Kb)	Cis (>20 Kb)
Mut r1	58238871	14571706	14548157	14505715	14613293	0.250206	0.249801	0.249073	0.25092	55164246	0.947207	27580010	0.499962	27584236	0.500038	7449854	20134382
Mut r2	56867997	14217644	14206651	14183905	14259797	0.250011	0.249818	0.249418	0.250753	52063577	0.915516	23026026	0.442267	29037551	0.557733	7601168	21436383
Corr.1 r1	59992051	15002120	14987253	14959245	15043433	0.250068	0.249821	0.249354	0.250757	55839089	0.930775	30271361	0.542118	25567728	0.457882	7056351	18511377
Corr.1 r2	62551797	15638557	15627164	15602990	15683086	0.25001	0.249828	0.249441	0.250722	58649641	0.937617	36167713	0.616674	22481928	0.383326	6087367	16394561
Corr.2 r1	57661940	14423644	14401038	14375979	14461279	0.250141	0.249749	0.249315	0.250794	54351036	0.942581	30672260	0.564336	23678776	0.435664	6739565	16939211
Corr.2 r2	66082393	16527852	16505365	16484324	16564852	0.25011	0.249769	0.249451	0.25067	62998625	0.953334	41355417	0.65645	21643208	0.34355	5912648	15730560
