## Supplemental Table 5 for "Chromatin compartment dynamics in a haploinsufficient model of cardiac laminopathy"

### Sheet: Chromosome location
Term	P-value	Adjusted P-value	Z-score	Combined Score	Genes
chr5q31	9.31269e-26	1.67628e-24	-1.84604	106.398	PCDHGA8;PCDHGA7;PCDHGA5;PCDHGA4;PCDHGB5;PCDHGA3;PCDHGB4;PCDHGA2;PCDHGB3;PCDHGC4;PCDHGA1;PCDHGB2;PCDHB15;PCDHA10;PCDHGA10;PCDHGA12;PCDHB5;EIF4EBP3;PCDHA2;PCDHA7;PCDHB8
chr19q13	0.000515185	0.00463666	-1.82114	13.7878	NAPSA;SYT3;ZNF350;ZNF649;CLEC11A;ZNF534;ZNF578;WTIP;LRRC4B;KLK6
chrxp22	0.0275638	0.165383	-2.01456	7.23478	CNKSR2;SMS;PHEX
chr16p12	0.053789	0.209531	-2.29327	6.7025	DNAH3;LYRM1
chr5q22	0.100302	0.300905	-2.54003	5.84098	CD14
chr4q27	0.058203	0.209531	-1.79898	5.11596	PLK4
chr13q13	0.133141	0.305522	-2.23357	4.50366	EXOSC8
chr8q12	0.150333	0.305522	-2.18691	4.14398	XKR4
chr8q13	0.152761	0.305522	-1.83203	3.44217	LYN
chr12q12	0.193017	0.347234	-1.75187	2.88178	SLC38A1
chr6q25	0.240158	0.347234	-1.91144	2.72659	FNDC1
chr4q31	0.26376	0.347234	-1.91483	2.55192	ABCE1
chrxq26	0.259523	0.347234	-1.8199	2.45488	GPC4
chr8q22	0.270071	0.347234	-1.69841	2.22335	PLEKHF2
chr2q33	0.341779	0.384501	-1.68514	1.80916	AOX1
chr19p13	0.303051	0.363662	-1.45567	1.73786	NFIX;CACNA1A;TRMT1
chr7q22	0.367755	0.389388	-1.51991	1.52043	TMEM130
chr16p13	0.66545	0.66545	-1.65231	0.672972	ACSM3

### Sheet: GO BP
Term	P-value	Adjusted P-value	Z-score	Combined Score	Genes
central nervous system development (GO:0007417)	1.04932e-21	5.7503e-19	-4.43711	214.34	LYN;PCDHGA8;PCDHGA7;PCDHGA5;PCDHGA4;PCDHGB5;PCDHGA3;PCDHGB4;PCDHGA2;PCDHGC4;PCDHGB3;PCDHGA1;PCDHGB2;PCDHB15;PCDHA10;KLK6;PCDHGA10;PCDHGA12;PCDHA2;PCDHA7
synapse assembly (GO:0007416)	4.59833e-23	5.03977e-20	-4.04379	207.987	PCDHGA8;PCDHGA7;PCDHGA5;PCDHGA4;PCDHGB5;PCDHGA3;PCDHGB4;PCDHGA2;PCDHGC4;PCDHGB3;PCDHGA1;PCDHGB2;PCDHB15;PCDHA10;PCDHGA10;PCDHGA12;PCDHB5;PCDHA2;PCDHA7;PCDHB8
neurogenesis (GO:0022008)	2.77894e-20	3.04571e-18	-3.9794	179.191	PCDHGA8;PCDHGA7;PCDHGA5;PCDHGA4;PCDHGB5;PCDHGA3;PCDHGB4;PCDHGA2;PCDHGC4;PCDHGB3;PCDHGA1;PCDHGB2;PCDHB15;PCDHA10;PCDHGA10;PCDHGA12;PCDHA2;PCDHA7
determination of left/right asymmetry in nervous system (GO:0035545)	2.43175e-20	2.96133e-18	-3.90566	176.392	PCDHGA8;PCDHGA7;PCDHGA5;PCDHGA4;PCDHGB5;PCDHGA3;PCDHGB4;PCDHGA2;PCDHGC4;PCDHGB3;PCDHGA1;PCDHGB2;PCDHB15;PCDHA10;PCDHGA10;PCDHGA12;PCDHA2;PCDHA7
peripheral nervous system development (GO:0007422)	8.63222e-21	1.35156e-18	-3.80101	175.602	PCDHGA8;PCDHGA7;PCDHGA5;PCDHGA4;PCDHGB5;PCDHGA3;PCDHGB4;PCDHGA2;PCDHGC4;PCDHGB3;PCDHGA1;PCDHGB2;PCDHB15;PCDHA10;PCDHGA10;PCDHGA12;PCDHA2;PCDHA7
neural tube development (GO:0021915)	1.14489e-20	1.5685e-18	-3.82271	175.525	PCDHGA8;PCDHGA7;PCDHGA5;PCDHGA4;PCDHGB5;PCDHGA3;PCDHGB4;PCDHGA2;PCDHGC4;PCDHGB3;PCDHGA1;PCDHGB2;PCDHB15;PCDHA10;PCDHGA10;PCDHGA12;PCDHA2;PCDHA7
autonomic nervous system development (GO:0048483)	4.17202e-21	7.62088e-19	-3.73255	175.153	PCDHGA8;PCDHGA7;PCDHGA5;PCDHGA4;PCDHGB5;PCDHGA3;PCDHGB4;PCDHGA2;PCDHGC4;PCDHGB3;PCDHGA1;PCDHGB2;PCDHB15;PCDHA10;PCDHGA10;PCDHGA12;PCDHA2;PCDHA7
stomatogastric nervous system development (GO:0007421)	3.87273e-21	7.62088e-19	-3.71593	174.65	PCDHGA8;PCDHGA7;PCDHGA5;PCDHGA4;PCDHGB5;PCDHGA3;PCDHGB4;PCDHGA2;PCDHGC4;PCDHGB3;PCDHGA1;PCDHGB2;PCDHB15;PCDHA10;PCDHGA10;PCDHGA12;PCDHA2;PCDHA7
ganglion development (GO:0061548)	3.87273e-21	7.62088e-19	-3.71329	174.526	PCDHGA8;PCDHGA7;PCDHGA5;PCDHGA4;PCDHGB5;PCDHGA3;PCDHGB4;PCDHGA2;PCDHGC4;PCDHGB3;PCDHGA1;PCDHGB2;PCDHB15;PCDHA10;PCDHGA10;PCDHGA12;PCDHA2;PCDHA7
nervous system development (GO:0007399)	3.87273e-21	7.62088e-19	-3.71052	174.396	PCDHGA8;PCDHGA7;PCDHGA5;PCDHGA4;PCDHGB5;PCDHGA3;PCDHGB4;PCDHGA2;PCDHGC4;PCDHGB3;PCDHGA1;PCDHGB2;PCDHB15;PCDHA10;PCDHGA10;PCDHGA12;PCDHA2;PCDHA7
regulation of transcription involved in G2/M transition of mitotic cell cycle (GO:0000117)	0.00615717	0.177067	-5.40087	27.4912	PLK4;ZNF350;ZNF578;ZNF534;WTIP;ZNF841
negative regulation of hippo signaling (GO:0035331)	0.000517137	0.0404844	-2.9879	22.6101	LYN;WTIP
chromatin organization involved in regulation of transcription (GO:0034401)	0.00988648	0.177067	-4.7919	22.1222	ZNF350;ZNF578;ZNF534;WTIP;ZNF841
regulation of transcription by glucose (GO:0046015)	0.0099735	0.177067	-4.79713	22.1043	ZNF350;ZNF578;ZNF534;WTIP;ZNF841
regulation of transcription from mitochondrial promoter (GO:1903108)	0.00988648	0.177067	-4.78793	22.1039	ZNF350;ZNF578;ZNF534;WTIP;ZNF841
regulation of antisense RNA transcription (GO:0060194)	0.00988648	0.177067	-4.78673	22.0984	ZNF350;ZNF578;ZNF534;WTIP;ZNF841
regulation of mating-type specific transcription, DNA-templated (GO:0007532)	0.00988648	0.177067	-4.78648	22.0972	ZNF350;ZNF578;ZNF534;WTIP;ZNF841
regulation of DNA-templated transcription, termination (GO:0031554)	0.0099735	0.177067	-4.79466	22.0929	ZNF350;ZNF578;ZNF534;WTIP;ZNF841
regulation of transcription by galactose (GO:0000409)	0.00988648	0.177067	-4.78221	22.0775	ZNF350;ZNF578;ZNF534;WTIP;ZNF841
regulation of transcription by pheromones (GO:0009373)	0.00988648	0.177067	-4.77931	22.0641	ZNF350;ZNF578;ZNF534;WTIP;ZNF841
regulation of transcription from RNA polymerase V promoter (GO:1904279)	0.00988648	0.177067	-4.77627	22.05	ZNF350;ZNF578;ZNF534;WTIP;ZNF841
nitrogen catabolite regulation of transcription (GO:0090293)	0.0102377	0.177067	-4.81052	22.0402	ZNF350;ZNF578;ZNF534;WTIP;ZNF841
carbon catabolite regulation of transcription (GO:0045990)	0.0102377	0.177067	-4.81027	22.0391	ZNF350;ZNF578;ZNF534;WTIP;ZNF841
regulation of transcription by carbon monoxide (GO:0070028)	0.00988648	0.177067	-4.77361	22.0378	ZNF350;ZNF578;ZNF534;WTIP;ZNF841
regulation of transcription during mitotic cell cycle (GO:0045896)	0.00988648	0.177067	-4.76952	22.0189	ZNF350;ZNF578;ZNF534;WTIP;ZNF841
regulation of chromatin-mediated maintenance of transcription (GO:1904499)	0.0100611	0.177067	-4.76708	21.9242	ZNF350;ZNF578;ZNF534;WTIP;ZNF841
regulation of transcription from RNA polymerase I promoter (GO:0006356)	0.0104166	0.177067	-4.79857	21.9024	ZNF350;ZNF578;ZNF534;WTIP;ZNF841
regulation of DNA-templated transcription in response to stress (GO:0043620)	0.0103269	0.177067	-4.78643	21.8884	ZNF350;ZNF578;ZNF534;WTIP;ZNF841
regulation of transcription from RNA polymerase III promoter (GO:0006359)	0.0106888	0.177067	-4.81351	21.8464	ZNF350;ZNF578;ZNF534;WTIP;ZNF841
regulation of DNA-templated transcription, elongation (GO:0032784)	0.0106888	0.177067	-4.8107	21.8336	ZNF350;ZNF578;ZNF534;WTIP;ZNF841
regulation of chromatin silencing (GO:0031935)	0.0103269	0.177067	-4.77315	21.8276	ZNF350;ZNF578;ZNF534;WTIP;ZNF841
regulation of DNA-templated transcription, initiation (GO:2000142)	0.0111534	0.177067	-4.84161	21.7679	ZNF350;ZNF578;ZNF534;WTIP;ZNF841
regulation of transcription, DNA-templated (GO:0006355)	0.0172063	0.177067	-5.16933	21.0003	ZNF350;ZNF578;ZNF534;WTIP;ZNF841
postsynapse assembly (GO:0099068)	0.000491052	0.0404844	-2.53662	19.3264	PCDHB15;PCDHB5;PCDHB8
regulation of transcription involved in G1/S transition of mitotic cell cycle (GO:0000083)	0.0209965	0.177067	-5.00197	19.3246	ZNF350;ZNF578;ZNF534;WTIP;ZNF841
excitatory synapse assembly (GO:1904861)	0.000491052	0.0404844	-2.53329	19.3011	PCDHB15;PCDHB5;PCDHB8
presynapse assembly (GO:0099054)	0.000575774	0.0420699	-2.53262	18.8928	PCDHB15;PCDHB5;PCDHB8
inhibitory synapse assembly (GO:1904862)	0.000491052	0.0404844	-2.47459	18.8538	PCDHB15;PCDHB5;PCDHB8
calcium-dependent cell-cell adhesion via plasma membrane cell adhesion molecules (GO:0016339)	0.00287637	0.177067	-2.65118	15.5127	PCDHGB4;PCDHB5
chemical synaptic transmission (GO:0007268)	0.0147004	0.177067	-3.28875	13.8781	PCDHB15;PCDHB5;PCDHB8
excitatory chemical synaptic transmission (GO:0098976)	0.0147004	0.177067	-3.28637	13.8681	PCDHB15;PCDHB5;PCDHB8
inhibitory chemical synaptic transmission (GO:0098977)	0.0147004	0.177067	-3.28411	13.8585	PCDHB15;PCDHB5;PCDHB8
synaptic transmission, serotonergic (GO:0099153)	0.0147004	0.177067	-3.28364	13.8566	PCDHB15;PCDHB5;PCDHB8
spontaneous synaptic transmission (GO:0098814)	0.0147004	0.177067	-3.28019	13.842	PCDHB15;PCDHB5;PCDHB8
synaptic transmission, noradrenergic (GO:0099155)	0.0147004	0.177067	-3.27793	13.8325	PCDHB15;PCDHB5;PCDHB8
phenylethylamine metabolic process involved in synaptic transmission (GO:0090507)	0.0147004	0.177067	-3.27657	13.8268	PCDHB15;PCDHB5;PCDHB8
positive regulation of synapse maturation by synaptic transmission (GO:0090127)	0.0164962	0.177067	-3.35852	13.7855	PCDHB15;PCDHB5;PCDHB8
synaptic transmission, GABAergic (GO:0051932)	0.0151383	0.177067	-3.28151	13.7513	PCDHB15;PCDHB5;PCDHB8
synaptic transmission, glutamatergic (GO:0035249)	0.0151383	0.177067	-3.27785	13.7359	PCDHB15;PCDHB5;PCDHB8
chemical synaptic transmission, postsynaptic (GO:0099565)	0.0158089	0.177067	-3.29006	13.6445	PCDHB15;PCDHB5;PCDHB8
neuron-neuron synaptic transmission (GO:0007270)	0.0155836	0.177067	-3.24722	13.5135	PCDHB15;PCDHB5;PCDHB8
synaptic transmission, dopaminergic (GO:0001963)	0.0164962	0.177067	-3.28989	13.5038	PCDHB15;PCDHB5;PCDHB8
synaptic transmission, glycinergic (GO:0060012)	0.0155836	0.177067	-3.23669	13.4696	PCDHB15;PCDHB5;PCDHB8
synaptic transmission, cholinergic (GO:0007271)	0.0194116	0.177067	-3.41172	13.4486	PCDHB15;PCDHB5;PCDHB8
neuromuscular synaptic transmission (GO:0007274)	0.0176785	0.177067	-3.25436	13.1327	PCDHB15;PCDHB5;PCDHB8
protein processing (GO:0016485)	0.024287	0.177067	-3.46573	12.8849	NAPSA;PHEX;KLK6
negative regulation of inhibitory G-protein coupled receptor phosphorylation (GO:1904324)	0.0082762	0.177067	-2.59225	12.4282	LYN;KLK6
lipopolysaccharide-mediated signaling pathway (GO:0031663)	0.016569	0.177067	-2.74897	11.2714	LYN;CD14
ventral cord development (GO:0007419)	0.0300879	0.177395	-2.75763	9.66174	LYN;KLK6
central nervous system maturation (GO:0021626)	0.0300879	0.177395	-2.75603	9.65613	LYN;KLK6
central nervous system segmentation (GO:0035283)	0.0300879	0.177395	-2.75423	9.64982	LYN;KLK6
larval central nervous system remodeling (GO:0035193)	0.0300879	0.177395	-2.75141	9.63992	LYN;KLK6
preganglionic parasympathetic fiber development (GO:0021783)	0.0306728	0.177395	-2.7406	9.54928	LYN;KLK6
spinal cord development (GO:0021510)	0.035512	0.185727	-2.86039	9.54765	LYN;KLK6
oligodendrocyte differentiation (GO:0048709)	0.035512	0.185727	-2.80339	9.35739	LYN;KLK6
astrocyte differentiation (GO:0048708)	0.0348918	0.185727	-2.77233	9.30255	LYN;KLK6
microglia differentiation (GO:0014004)	0.0393225	0.193262	-2.8039	9.07332	LYN;KLK6
establishment of endothelial blood-brain barrier (GO:0014045)	0.040626	0.197894	-2.7306	8.74708	LYN;KLK6
charged-tRNA amino acid modification (GO:0019988)	0.040626	0.197894	-2.46241	7.88797	TRMT1;PHEX
negative regulation of intracellular signal transduction (GO:1902532)	0.0473795	0.219105	-1.43077	4.36323	LYN
negative regulation of MyD88-independent toll-like receptor signaling pathway (GO:0034128)	0.0446545	0.209151	-1.40304	4.36177	CD14
negative regulation of cytoplasmic translational initiation (GO:1904689)	0.0473795	0.219105	-1.41913	4.32772	EIF4EBP3
negative regulation of signal transduction involved in mitotic G2 DNA damage checkpoint (GO:1902505)	0.0473795	0.219105	-1.30889	3.99154	LYN
regulation of interleukin-24 production (GO:0032668)	0.0197832	0.177067	-1.00708	3.95071	LYN
negative regulation of calcium-mediated signaling (GO:0050849)	0.0364338	0.185727	-1.18142	3.91316	LYN
negative regulation of mast cell degranulation (GO:0043305)	0.0364338	0.185727	-1.17346	3.88681	LYN
negative regulation of NIK/NF-kappaB signaling (GO:1901223)	0.0336781	0.183638	-1.11838	3.79233	LYN
regulation of interleukin-26 production (GO:0032670)	0.0197832	0.177067	-0.964284	3.78281	LYN
ripoptosome assembly involved in necroptotic process (GO:1901026)	0.0391817	0.193262	-1.13526	3.67772	CD14
negative regulation of cytokine production involved in immune response (GO:0002719)	0.0391817	0.193262	-1.1321	3.6675	LYN
regulation of cytokine production (GO:0001817)	0.0197832	0.177067	-0.927678	3.63921	LYN
regulation of transforming growth factor beta production (GO:0071634)	0.0197832	0.177067	-0.925571	3.63094	LYN
positive regulation of mast cell degranulation (GO:0043306)	0.0446545	0.209151	-1.16529	3.62264	LYN
necroptotic process (GO:0070266)	0.0391817	0.193262	-1.11208	3.60265	CD14
positive regulation of inhibitory synapse assembly (GO:1905704)	0.0446545	0.209151	-1.15783	3.59946	LRRC4B
positive regulation of excitatory synapse assembly (GO:1904891)	0.0446545	0.209151	-1.15667	3.59587	LRRC4B
negative regulation of adaptive immune response (GO:0002820)	0.041922	0.20152	-1.1203	3.55352	LYN
negative regulation of toll-like receptor 4 signaling pathway (GO:0034144)	0.041922	0.20152	-1.11635	3.54099	LYN
positive regulation of centriole replication (GO:0046601)	0.0309147	0.177395	-1.00836	3.50559	PLK4
regulation of interleukin-18 production (GO:0032661)	0.0197832	0.177067	-0.889369	3.48893	LYN
TRAM-dependent toll-like receptor 4 signaling pathway (GO:0035669)	0.041922	0.20152	-1.09863	3.48479	CD14
positive regulation of proteinase activated receptor activity (GO:1900278)	0.0309147	0.177395	-0.996065	3.46284	KLK6
negative regulation of memory T cell differentiation (GO:0043381)	0.0309147	0.177395	-0.995658	3.46143	LYN
negative regulation of translational initiation by iron (GO:0045993)	0.0364338	0.185727	-1.03027	3.41252	EIF4EBP3
regulation of interleukin-10 production (GO:0032653)	0.0197832	0.177067	-0.842377	3.30458	LYN
regulation of interleukin-21 production (GO:0032665)	0.0197832	0.177067	-0.84174	3.30208	LYN
regulation of primitive erythrocyte differentiation (GO:0010725)	0.0253645	0.177067	-0.893132	3.28173	LYN
negative regulation of cytokine production (GO:0001818)	0.0336781	0.183638	-0.96513	3.27267	LYN
modulation by virus of host cytokine production (GO:0044831)	0.0197832	0.177067	-0.833196	3.26857	LYN
positive regulation of anterograde axonal transport of mitochondrion (GO:0061881)	0.0364338	0.185727	-0.970821	3.21561	LYN
negative regulation of mitochondrial translational initiation (GO:0070133)	0.0364338	0.185727	-0.967627	3.20503	EIF4EBP3
regulation of interferon-gamma production (GO:0032649)	0.0281435	0.177395	-0.895759	3.19825	LYN
TRAM-dependent toll-like receptor signaling pathway (GO:0035668)	0.0364338	0.185727	-0.964837	3.19579	CD14
regulation of granzyme B production (GO:0071661)	0.0197832	0.177067	-0.810167	3.17822	LYN
regulation of interleukin-15 production (GO:0032658)	0.0197832	0.177067	-0.801473	3.14412	LYN
regulation of cytokine biosynthetic process (GO:0042035)	0.0391817	0.193262	-0.954722	3.09286	LYN
membrane depolarization (GO:0051899)	0.0446545	0.209151	-0.987686	3.07052	CACNA1A
ribosomal subunit export from nucleus (GO:0000054)	0.0364338	0.185727	-0.921041	3.05073	ABCE1
mature conventional dendritic cell differentiation (GO:0097029)	0.0391817	0.193262	-0.929952	3.01262	LYN
regulation of vascular smooth muscle cell membrane depolarization (GO:1990736)	0.0446545	0.209151	-0.968388	3.01052	CACNA1A
negative regulation of type 2 immune response (GO:0002829)	0.0281435	0.177395	-0.839954	2.999	LYN
TIRAP-dependent toll-like receptor 4 signaling pathway (GO:0035665)	0.0391817	0.193262	-0.920351	2.98152	CD14
positive regulation of vesicle transport along microtubule (GO:1901610)	0.0364338	0.185727	-0.893126	2.95827	LYN
regulation of macrophage colony-stimulating factor production (GO:1901256)	0.0225778	0.177067	-0.780376	2.95824	LYN
positive regulation of nuclear migration along microtubule (GO:1902840)	0.0364338	0.185727	-0.887751	2.94046	LYN
positive regulation of retrograde axon cargo transport (GO:2001019)	0.0364338	0.185727	-0.885071	2.93158	LYN
negative regulation of mast cell activation involved in immune response (GO:0033007)	0.0364338	0.185727	-0.847959	2.80866	LYN
negative regulation of eosinophil degranulation (GO:0043310)	0.0281435	0.177395	-0.784808	2.80211	LYN
regulation of chemokine production (GO:0032642)	0.0253645	0.177067	-0.760945	2.79602	LYN
regulation of interleukin-12 production (GO:0032655)	0.0197832	0.177067	-0.707977	2.77734	LYN
regulation of type III interferon production (GO:0034344)	0.0253645	0.177067	-0.755822	2.7772	LYN
negative regulation of formation of translation initiation ternary complex (GO:1901191)	0.0336781	0.183638	-0.809284	2.74421	EIF4EBP3
amyloid precursor protein catabolic process (GO:0042987)	0.0336781	0.183638	-0.795797	2.69847	KLK6
mRNA cleavage involved in gene silencing by miRNA (GO:0035279)	0.0336781	0.183638	-0.786962	2.66851	WTIP
negative regulation of nucleotide-binding oligomerization domain containing signaling pathway (GO:0070425)	0.0169807	0.177067	-0.646769	2.63602	LYN
negative regulation of neutrophil degranulation (GO:0043314)	0.0281435	0.177395	-0.733772	2.61989	LYN
regulation of tumor necrosis factor superfamily cytokine production (GO:1903555)	0.0197832	0.177067	-0.66735	2.61796	LYN
tRNA N2-guanine methylation (GO:0002940)	0.0391817	0.193262	-0.806382	2.61231	TRMT1
negative regulation of plasma cell differentiation (GO:1900099)	0.0309147	0.177395	-0.750222	2.60817	LYN
positive regulation of platelet aggregation (GO:1901731)	0.0309147	0.177395	-0.743515	2.58485	LYN
negative regulation of humoral immune response (GO:0002921)	0.0253645	0.177067	-0.700894	2.57537	LYN
positive regulation of miRNA mediated inhibition of translation (GO:1905618)	0.0309147	0.177395	-0.72322	2.51429	WTIP
negative regulation of toll-like receptor 2 signaling pathway (GO:0034136)	0.0309147	0.177395	-0.715808	2.48852	LYN
atrazine metabolic process (GO:0018873)	0.0197832	0.177067	-0.62777	2.46269	SMS
regulation of interleukin-6 production (GO:0032675)	0.0253645	0.177067	-0.669758	2.46096	LYN
negative regulation of T-helper cell differentiation (GO:0045623)	0.0309147	0.177395	-0.70711	2.45828	LYN
regulation of hepatocyte growth factor production (GO:0032646)	0.0197832	0.177067	-0.622027	2.44017	LYN
negative regulation of natural killer cell differentiation involved in immune response (GO:0032827)	0.0253645	0.177067	-0.657873	2.41729	LYN
L-alpha-amino acid transmembrane transport (GO:1902475)	0.0336781	0.183638	-0.705367	2.39183	SLC38A1
negative regulation of gamma-delta T cell activation involved in immune response (GO:2001192)	0.0225778	0.177067	-0.616356	2.33648	LYN
negative regulation of basophil degranulation (GO:1903582)	0.0253645	0.177067	-0.634117	2.33	LYN
regulation of vascular endothelial growth factor production (GO:0010574)	0.0253645	0.177067	-0.631683	2.32106	LYN
negative regulation of G-protein coupled receptor internalization (GO:1904021)	0.0336781	0.183638	-0.673532	2.28388	KLK6
neutral amino acid transmembrane import into vacuole (GO:0034491)	0.0309147	0.177395	-0.65191	2.26638	SLC38A1
regulation of interleukin-16 production (GO:0032659)	0.0197832	0.177067	-0.569441	2.23387	LYN
regulation of interleukin-8 production (GO:0032677)	0.0197832	0.177067	-0.565071	2.21673	LYN
positive regulation of phospholipase C-activating G-protein coupled receptor signaling pathway (GO:1900738)	0.0253645	0.177067	-0.591866	2.17476	KLK6
negative regulation of B cell apoptotic process (GO:0002903)	0.0225778	0.177067	-0.572881	2.17167	LYN
neutral amino acid transmembrane export from vacuole (GO:0034489)	0.0309147	0.177395	-0.606773	2.10946	SLC38A1
positive regulation of dopamine receptor signaling pathway (GO:0060161)	0.0336781	0.183638	-0.620119	2.10277	KLK6
regulation of mast cell degranulation (GO:0043304)	0.0253645	0.177067	-0.550797	2.02385	LYN
regulation of interleukin-9 production (GO:0032678)	0.0197832	0.177067	-0.512957	2.01229	LYN
negative regulation of natural killer cell proliferation involved in immune response (GO:0032821)	0.0225778	0.177067	-0.528627	2.00391	LYN
immune response-activating cell surface receptor signaling pathway (GO:0002429)	0.0169807	0.177067	-0.489768	1.99614	LYN
regulation of interleukin-2 production (GO:0032663)	0.0197832	0.177067	-0.506836	1.98828	LYN
positive regulation of thrombin-activated receptor signaling pathway (GO:0070496)	0.0169807	0.177067	-0.474733	1.93486	KLK6
amyloid precursor protein metabolic process (GO:0042982)	0.0253645	0.177067	-0.526253	1.93367	KLK6
creatine transmembrane transport (GO:1902598)	0.0336781	0.183638	-0.568368	1.92728	SLC38A1
homoserine transport (GO:0042968)	0.0309147	0.177395	-0.55181	1.91838	SLC38A1
methionine metabolic process (GO:0006555)	0.0309147	0.177395	-0.538144	1.87087	SMS
regulation of interleukin-27 production (GO:0032671)	0.0197832	0.177067	-0.473289	1.85668	LYN
putrescine metabolic process (GO:0009445)	0.0197832	0.177067	-0.473161	1.85617	SMS
ribosomal large subunit export from nucleus (GO:0000055)	0.0225778	0.177067	-0.489101	1.85408	ABCE1
neurotransmitter uptake (GO:0001504)	0.0281435	0.177395	-0.515803	1.84164	SLC38A1
regulation of interleukin-4 production (GO:0032673)	0.0197832	0.177067	-0.460516	1.80657	LYN
beta-alanine transport (GO:0001762)	0.0309147	0.177395	-0.490999	1.70697	SLC38A1
cellular response to molecule of bacterial origin (GO:0071219)	0.0336781	0.183638	-0.499489	1.69372	CD14
positive regulation of adrenergic receptor signaling pathway (GO:0071879)	0.0225778	0.177067	-0.4441	1.68349	KLK6
mature B cell apoptotic process (GO:0002901)	0.0281435	0.177395	-0.468315	1.67209	LYN
dendritic cell differentiation (GO:0097028)	0.0309147	0.177395	-0.474841	1.6508	LYN
polyamine biosynthetic process (GO:0006596)	0.0281435	0.177395	-0.458446	1.63685	SMS
regulation of interleukin-7 production (GO:0032676)	0.0197832	0.177067	-0.414271	1.62515	LYN
plasmacytoid dendritic cell differentiation (GO:0002273)	0.0281435	0.177395	-0.448596	1.60168	LYN
regulation of interleukin-1 production (GO:0032652)	0.0225778	0.177067	-0.422093	1.60006	LYN
positive regulation of cellular component movement (GO:0051272)	0.0253645	0.177067	-0.431908	1.587	LYN
thermospermine metabolic process (GO:1903601)	0.0197832	0.177067	-0.399693	1.56796	SMS
basic amino acid transmembrane transport (GO:1990822)	0.0309147	0.177395	-0.443114	1.5405	SLC38A1
positive regulation of B cell receptor signaling pathway (GO:0050861)	0.0253645	0.177067	-0.415089	1.5252	LYN
regulation of interleukin-20 production (GO:0032664)	0.0197832	0.177067	-0.385764	1.51332	LYN
positive regulation of octopamine or tyramine signaling pathway (GO:2000127)	0.0169807	0.177067	-0.367206	1.49661	KLK6
regulation of interleukin-11 production (GO:0032654)	0.0197832	0.177067	-0.376971	1.47883	LYN
vacuolar amino acid transmembrane transport (GO:0034487)	0.0281435	0.177395	-0.408246	1.45762	SLC38A1
regulation of interleukin-25 production (GO:0032669)	0.0197832	0.177067	-0.367116	1.44017	LYN
methionine biosynthetic process (GO:0009086)	0.0197832	0.177067	-0.366443	1.43753	SMS
negative regulation of immune response to tumor cell (GO:0002838)	0.0225778	0.177067	-0.371769	1.4093	LYN
regulation of cell adhesion mediated by integrin (GO:0033628)	0.0281435	0.177395	-0.38946	1.39054	LYN
B-1 B cell homeostasis (GO:0001922)	0.0253645	0.177067	-0.365766	1.34397	LYN
amino acid transmembrane import (GO:0044745)	0.0281435	0.177395	-0.367796	1.31319	SLC38A1
negative regulation of cAMP-mediated signaling (GO:0043951)	0.0281435	0.177395	-0.367444	1.31194	LYN
negative regulation of monocyte chemotaxis (GO:0090027)	0.0169807	0.177067	-0.320479	1.30617	LYN
polyamine deacetylation (GO:0106047)	0.0197832	0.177067	-0.315132	1.23624	SMS
negative regulation of viral-induced cytoplasmic pattern recognition receptor signaling pathway (GO:0039532)	0.0253645	0.177067	-0.31361	1.15233	LYN
regulation of interleukin-22 production (GO:0032666)	0.0197832	0.177067	-0.288366	1.13124	LYN
regulation of connective tissue growth factor production (GO:0032643)	0.0197832	0.177067	-0.280105	1.09883	LYN
amyloid precursor protein biosynthetic process (GO:0042983)	0.0253645	0.177067	-0.287904	1.05788	KLK6
ribosomal small subunit export from nucleus (GO:0000056)	0.0197832	0.177067	-0.255902	1.00388	ABCE1
polyamine acetylation (GO:0032917)	0.0197832	0.177067	-0.24868	0.975552	SMS
positive regulation of pheromone-dependent signal transduction involved in conjugation with cellular fusion (GO:0090028)	0.0169807	0.177067	-0.23365	0.952281	KLK6
amino acid transmembrane export (GO:0044746)	0.0281435	0.177395	-0.266276	0.950724	SLC38A1
polyamine catabolic process (GO:0006598)	0.0225778	0.177067	-0.248459	0.941857	SMS
positive regulation of cilium movement (GO:0003353)	0.0225778	0.177067	-0.230639	0.874303	LYN
negative regulation of CD4-positive, CD25-positive, alpha-beta regulatory T cell differentiation involved in immune response (GO:0032833)	0.0225778	0.177067	-0.220422	0.835574	LYN
B cell homeostasis (GO:0001782)	0.0225778	0.177067	-0.216304	0.819964	LYN
regulation of platelet aggregation (GO:0090330)	0.0225778	0.177067	-0.215176	0.815689	LYN
regulation of granulocyte macrophage colony-stimulating factor production (GO:0032645)	0.0197832	0.177067	-0.207236	0.812969	LYN
positive regulation of adenosine receptor signaling pathway (GO:0060168)	0.0225778	0.177067	-0.209079	0.792574	KLK6
regulation of interleukin-17 production (GO:0032660)	0.0197832	0.177067	-0.197633	0.775301	LYN
regulation of interleukin-23 production (GO:0032667)	0.0197832	0.177067	-0.184283	0.722927	LYN
cilium-dependent cell motility (GO:0060285)	0.0309147	0.177395	-0.205207	0.713409	DNAH3
negative regulation of mast cell activation (GO:0033004)	0.0169807	0.177067	-0.141954	0.578558	LYN
S-adenosylmethionine cycle (GO:0033353)	0.0253645	0.177067	-0.157071	0.577141	SMS
negative regulation of protein kinase C signaling (GO:0090038)	0.0169807	0.177067	-0.138405	0.564093	LYN
de novo centriole assembly involved in multi-ciliated epithelial cell differentiation (GO:0098535)	0.0225778	0.177067	-0.146956	0.557078	PLK4
regulation of interleukin-35 production (GO:0070754)	0.0197832	0.177067	-0.138186	0.542092	LYN
positive regulation by host of symbiont G-protein coupled receptor protein signal transduction (GO:0075088)	0.0169807	0.177067	-0.131924	0.53768	KLK6
nor-spermidine metabolic process (GO:0046204)	0.0225778	0.177067	-0.135869	0.515053	SMS
positive regulation of stress-activated protein kinase signaling cascade (GO:0070304)	0.0169807	0.177067	-0.120805	0.49236	LYN
cross-receptor activation within G-protein coupled receptor heterodimer (GO:0038040)	0.0197832	0.177067	-0.119991	0.470716	KLK6
regulation of interleukin-19 production (GO:0032662)	0.0197832	0.177067	-0.118647	0.465441	LYN
polyamine metabolic process (GO:0006595)	0.0253645	0.177067	-0.122736	0.450981	SMS
regulation of interleukin-13 production (GO:0032656)	0.0197832	0.177067	-0.104848	0.411309	LYN
positive regulation by symbiont of host G-protein coupled receptor protein signal transduction (GO:0075119)	0.0169807	0.177067	-0.0926853	0.377755	KLK6
regulation of interleukin-14 production (GO:0032657)	0.0197832	0.177067	-0.0842573	0.330535	LYN
methionine catabolic process (GO:0009087)	0.0225778	0.177067	-0.0822323	0.311725	SMS
positive regulation of actin filament-based movement (GO:1903116)	0.0225778	0.177067	-0.0768365	0.291271	LYN
cellular response to peptidoglycan (GO:0071224)	0.0225778	0.177067	-0.0743577	0.281874	CD14
positive regulation of opioid receptor signaling pathway (GO:2000476)	0.0225778	0.177067	-0.0493051	0.186905	KLK6
regulation of interleukin-3 production (GO:0032672)	0.0197832	0.177067	-0.0470766	0.184678	LYN
immune response-inhibiting cell surface receptor signaling pathway (GO:0002767)	0.0169807	0.177067	-0.0417061	0.169981	LYN
regulation of platelet-derived growth factor production (GO:0090361)	0.0197832	0.177067	-0.0400105	0.156958	LYN
regulation of interleukin-5 production (GO:0032674)	0.0197832	0.177067	-0.0396188	0.155421	LYN
modulation of mast cell degranulation in other organism (GO:0035895)	0.0225778	0.177067	-0.0360381	0.136613	LYN
positive regulation of G-protein coupled receptor protein signaling pathway in response to host (GO:0075157)	0.0169807	0.177067	-0.0183049	0.0746049	KLK6
spermidine metabolic process (GO:0008216)	0.0225778	0.177067	-0.0013047	0.00494585	SMS
trimethylenediamine metabolic process (GO:1901055)	0.0197832	0.177067	0.00918452	-0.0360302	SMS
spermine metabolic process (GO:0008215)	0.0197832	0.177067	0.192015	-0.75326	SMS
cellular response to lipoteichoic acid (GO:0071223)	0.0197832	0.177067	0.424	-1.66332	CD14
